# A Structurally-Validated Multiple Sequence Alignment of 497 Human Protein Kinase Domains

**DOI:** 10.1101/776740

**Authors:** Vivek Modi, Roland L. Dunbrack

## Abstract

Studies on the structures and functions of individual kinases have been used to understand the biological properties of other kinases that do not yet have experimental structures. The key factor in accurate inference by homology is an accurate sequence alignment. We present a parsimonious, structure-based multiple sequence alignment (MSA) of 497 human protein kinase domains excluding atypical kinases, even those with related but somewhat different folds. The alignment is arranged in 17 blocks of conserved regions and unaligned blocks in between that contain insertions of varying lengths present in only a subset of kinases. The aligned blocks contain well-conserved elements of secondary structure and well-known functional motifs, such as the DFG and HRD motifs. From pairwise, all-against-all alignment of 272 human kinase structures, we estimate the accuracy of our MSA to be 97%. The remaining inaccuracy comes from a few structures with shifted elements of secondary structure, and from the boundaries of aligned and unaligned regions, where compromises need to be made to encompass the majority of kinases. A new phylogeny of the protein kinase domains in the human genome based on our alignment indicates that ten kinases previously labeled as “OTHER” can be confidently placed into the CAMK group. These kinases comprise the Aurora kinases, Polo kinases, and calcium/calmodulin-dependent kinase kinases.
