## Supplemental Table S1.xlsx for "A Structurally-Validated Multiple Sequence Alignment of 497 Human Protein Kinase Domains"

### Sheet: TableS1
1_Group	2_Gene	3_HGNC	4_Uni_entry	5_Uni_acc	6_Domain_begin	7_Domain_end	8_Domain_length	9_Largest_insert_length	10_PDB_validation	11_Conformational_state	12_Dihedral_state	13_Group_in_Uni	14_Group_in_Manning	15_Synonymn
AGC	AKT1	HGNC:391	AKT1_HUMAN	P31749	150	408	259	9	6NPZB	DFGin	BLAminus	AGC	AGC	PKB,RAC
AGC	AKT2	HGNC:392	AKT2_HUMAN	P31751	152	409	258	9	3E8DB	DFGin	BLAminus	AGC	AGC	NA
AGC	AKT3	HGNC:393	AKT3_HUMAN	Q9Y243	148	405	258	9	NA	NA	NA	AGC	AGC	PKBG
AGC	CDC42BPA	HGNC:1737	MRCKA_HUMAN	Q5VT25	77	343	267	14	NA	NA	NA	AGC	AGC	KIAA0451
AGC	CDC42BPB	HGNC:1738	MRCKB_HUMAN	Q9Y5S2	76	342	267	14	5OTFA	DFGin	BLAminus	AGC	AGC	KIAA1124
AGC	CDC42BPG	HGNC:29829	MRCKG_HUMAN	Q6DT37	71	337	267	14	NA	NA	NA	AGC	AGC	DMPK2
AGC	CIT	HGNC:1985	CTRO_HUMAN	O14578	97	360	264	13	NA	NA	NA	AGC	AGC	CRIK,KIAA0949,STK21
AGC	DMPK	HGNC:2933	DMPK_HUMAN	Q09013	71	339	269	14	2VD5A	DFGin	BLAminus	AGC	AGC	DM1PK,MDPK
AGC	GRK1	HGNC:10013	GRK1_HUMAN	Q15835	190	455	266	9	NA	NA	NA	AGC	AGC	RHOK
AGC	GRK2	HGNC:289	ARBK1_HUMAN	P25098	191	453	263	9	5UVCA	DFGin	BLAminus	AGC	AGC	ADRBK1,BARK,BARK1
AGC	GRK3	HGNC:290	ARBK2_HUMAN	P35626	191	453	263	9	NA	NA	NA	AGC	AGC	ADRBK2,BARK2
AGC	GRK4	HGNC:4543	GRK4_HUMAN	P32298	187	449	263	9	4YHJB	DFGin	BLAminus	AGC	AGC	GPRK2L,GPRK4
AGC	GRK5	HGNC:4544	GRK5_HUMAN	P34947	186	448	263	9	4TNDA	DFGin	BLAminus	AGC	AGC	GPRK5
AGC	GRK6	HGNC:4545	GRK6_HUMAN	P43250	186	448	263	9	2ACXA	DFGin	BLAminus	AGC	AGC	GPRK6
AGC	GRK7	HGNC:17031	GRK7_HUMAN	Q8WTQ7	191	454	264	10	NA	NA	NA	AGC	AGC	GPRK7
AGC	LATS1	HGNC:6514	LATS1_HUMAN	O95835	705	1010	306	48	NA	NA	NA	AGC	AGC	WARTS
AGC	LATS2	HGNC:6515	LATS2_HUMAN	Q9NRM7	668	973	306	48	NA	NA	NA	AGC	AGC	KPM
AGC	MAST1	HGNC:19034	MAST1_HUMAN	Q9Y2H9	374	647	274	16	NA	NA	NA	AGC	AGC	KIAA0973,SAST
AGC	MAST2	HGNC:19035	MAST2_HUMAN	Q6P0Q8	512	785	274	16	NA	NA	NA	AGC	AGC	KIAA0807,MAST205
AGC	MAST3	HGNC:19036	MAST3_HUMAN	O60307	367	640	274	16	NA	NA	NA	AGC	AGC	KIAA0561
AGC	MAST4	HGNC:19037	MAST4_HUMAN	O15021	570	843	274	16	NA	NA	NA	AGC	AGC	KIAA0303
AGC	MASTL	HGNC:19042	GWL_HUMAN	Q96GX5	35	835	801	548	5LOHA	DFGin	BLAplus	AGC	AGC	GW,GWL,THC2
AGC	PDPK1	HGNC:8816	PDPK1_HUMAN	O15530	82	342	261	9	2BIYA	DFGin	BLAminus	AGC	AGC	PDK1
AGC	PDPK2P	HGNC:49897	PDPK2_HUMAN	Q6A1A2	55	315	261	9	NA	NA	NA	AGC	AGC	PDPK2
AGC	PKN1	HGNC:9405	PKN1_HUMAN	Q16512	615	874	260	9	4OTGA	DFGin	ABAminus	AGC	AGC	PAK1,PKN,PRK1,PRKCL1
AGC	PKN2	HGNC:9406	PKN2_HUMAN	Q16513	657	916	260	9	4CRSA	DFGin	BLAminus	AGC	AGC	PRK2,PRKCL2
AGC	PKN3	HGNC:17999	PKN3_HUMAN	Q6P5Z2	559	818	260	9	NA	NA	NA	AGC	AGC	PKNBETA
AGC	PRKACA	HGNC:9380	KAPCA_HUMAN	P17612	44	298	255	9	6C0UA	DFGin	BLAminus	AGC	AGC	PKACA
AGC	PRKACB	HGNC:9381	KAPCB_HUMAN	P22694	44	298	255	9	NA	NA	NA	AGC	AGC	NA
AGC	PRKACG	HGNC:9382	KAPCG_HUMAN	P22612	44	298	255	9	NA	NA	NA	AGC	AGC	NA
AGC	PRKCA	HGNC:9393	KPCA_HUMAN	P17252	339	597	259	9	4RA4A	DFGin	BLAminus	AGC	AGC	PKCA,PRKACA
AGC	PRKCB	HGNC:9395	KPCB_HUMAN	P05771	342	600	259	9	2I0EB	DFGin	BLAminus	AGC	AGC	PKCB,PRKCB1
AGC	PRKCD	HGNC:9399	KPCD_HUMAN	Q05655	349	603	255	9	NA	NA	NA	AGC	AGC	NA
AGC	PRKCE	HGNC:9401	KPCE_HUMAN	Q02156	408	668	261	9	NA	NA	NA	AGC	AGC	PKCE
AGC	PRKCG	HGNC:9402	KPCG_HUMAN	P05129	351	614	264	9	NA	NA	NA	AGC	AGC	PKCG
AGC	PRKCH	HGNC:9403	KPCL_HUMAN	P24723	355	614	260	9	3TXOA	DFGin	BLAminus	AGC	AGC	PKCL,PRKCL
AGC	PRKCI	HGNC:9404	KPCI_HUMAN	P41743	254	522	269	9	3A8XA	DFGin	BLAminus	AGC	AGC	DXS1179E
AGC	PRKCQ	HGNC:9410	KPCT_HUMAN	Q04759	380	634	255	9	5F9EB	DFGin	BLAminus	AGC	AGC	PRKCT
AGC	PRKCZ	HGNC:9412	KPCZ_HUMAN	Q05513	252	518	267	9	NA	NA	NA	AGC	AGC	PKC2
AGC	PRKG1	HGNC:9414	KGP1_HUMAN	Q13976	360	619	260	11	6C0TA	DFGin	BLAminus	AGC	AGC	PRKG1B,PRKGR1A,PRKGR1B
AGC	PRKG2	HGNC:9416	KGP2_HUMAN	Q13237	453	711	259	11	NA	NA	NA	AGC	AGC	PRKGR2
AGC	PRKX	HGNC:9441	PRKX_HUMAN	P51817	49	303	255	9	NA	NA	NA	AGC	AGC	PKX1
AGC	PRKY	HGNC:9444	PRKY_HUMAN	O43930	49	277	229	9	NA	NA	NA	AGC	AGC	NA
AGC	ROCK1	HGNC:10251	ROCK1_HUMAN	Q13464	76	338	263	13	5WNED	DFGin	BLAminus	AGC	AGC	NA
AGC	ROCK2	HGNC:10252	ROCK2_HUMAN	O75116	92	354	263	13	5U7RB	DFGin	BLAminus	AGC	AGC	KIAA0619
AGC	RPS6KA1_1	HGNC:10430	KS6A1_HUMAN	Q15418	62	321	260	9	2Z7RA	DFGin	BLBplus	AGC	AGC	MAPKAPK1A,RSK1
AGC	RPS6KA2_1	HGNC:10431	KS6A2_HUMAN	Q15349	59	318	260	9	NA	NA	NA	AGC	AGC	MAPKAPK1C,RSK3
AGC	RPS6KA3_1	HGNC:10432	KS6A3_HUMAN	P51812	68	327	260	9	4NW6A	DFGin	ABAminus	AGC	AGC	ISPK1,MAPKAPK1B,RSK2
AGC	RPS6KA4_1	HGNC:10433	KS6A4_HUMAN	O75676	33	301	269	10	NA	NA	NA	AGC	AGC	MSK2
AGC	RPS6KA5_1	HGNC:10434	KS6A5_HUMAN	O75582	49	318	270	10	1VZOA	DFGinter	NA	AGC	AGC	MSK1
AGC	RPS6KA6_1	HGNC:10435	KS6A6_HUMAN	Q9UK32	73	330	258	9	6G78A	DFGinter	NA	AGC	AGC	RSK4
AGC	RPS6KB1	HGNC:10436	KS6B1_HUMAN	P23443	91	352	262	10	3WF9A	DFGin	BLAminus	AGC	AGC	STK14A
AGC	RPS6KB2	HGNC:10437	KS6B2_HUMAN	Q9UBS0	67	328	262	10	NA	NA	NA	AGC	AGC	STK14B
AGC	RSKR	HGNC:26314	KS6R_HUMAN	Q96LW2	107	359	253	9	NA	NA	NA	OTHER	AGC	SGK494
AGC	SGK1	HGNC:10810	SGK1_HUMAN	O00141	98	355	258	9	3HDNA	DFGinter	NA	AGC	AGC	SGK
AGC	SGK2	HGNC:13900	SGK2_HUMAN	Q9HBY8	95	352	258	9	NA	NA	NA	AGC	AGC	NA
AGC	SGK3	HGNC:10812	SGK3_HUMAN	Q96BR1	162	419	258	9	NA	NA	NA	AGC	AGC	CISK,SGKL
AGC	STK32A	HGNC:28317	ST32A_HUMAN	Q8WU08	23	281	259	9	4FR4F	DFGin	BLAminus	OTHER	AGC	YANK1
AGC	STK32B	HGNC:14217	ST32B_HUMAN	Q9NY57	23	283	261	9	NA	NA	NA	OTHER	AGC	YANK2
AGC	STK32C	HGNC:21332	ST32C_HUMAN	Q86UX6	93	353	261	9	NA	NA	NA	OTHER	AGC	YANK3
AGC	STK38	HGNC:17847	STK38_HUMAN	Q15208	89	382	294	36	6BXIB	DFGin	NA	AGC	AGC	NDR1
AGC	STK38L	HGNC:17848	ST38L_HUMAN	Q9Y2H1	90	383	294	36	NA	NA	NA	AGC	AGC	KIAA0965,NDR2
CAMK	AURKA	HGNC:11393	AURKA_HUMAN	O14965	133	383	251	9	6R4DA	DFGin	BLAminus	OTHER	OTHER	AIK,AIRK1,ARK1,AURA,AYK1,BTAK,IAK1,STK15,STK6
CAMK	AURKB	HGNC:11390	AURKB_HUMAN	Q96GD4	77	327	251	9	4AF3A	DFGinter	NA	OTHER	OTHER	AIK2,AIM1,AIRK2,ARK2,STK1,STK12,STK5
CAMK	AURKC	HGNC:11391	AURKC_HUMAN	Q9UQB9	43	293	251	9	6GR9A	DFGin	ABAminus	OTHER	OTHER	AIE2,AIK3,AIRK3,ARK3,STK13
CAMK	BRSK1	HGNC:18994	BRSK1_HUMAN	Q8TDC3	34	285	252	9	NA	NA	NA	CAMK	CAMK	KIAA1811,SAD1,SADB
CAMK	BRSK2	HGNC:11405	BRSK2_HUMAN	Q8IWQ3	19	270	252	9	NA	NA	NA	CAMK	CAMK	C11orf7,PEN11B,SADA,STK29
CAMK	CAMK1D	HGNC:19341	KCC1D_HUMAN	Q8IU85	23	279	257	13	2JC6C	NA	NA	CAMK	CAMK	CAMKID
CAMK	CAMK1G	HGNC:14585	KCC1G_HUMAN	Q96NX5	23	277	255	13	2JAMB	DFGin	NA	CAMK	CAMK	CLICK3,VWS1
CAMK	CAMK1	HGNC:1459	KCC1A_HUMAN	Q14012	20	276	257	13	4FG7A	DFGin	BLAminus	CAMK	CAMK	NA
CAMK	CAMK2A	HGNC:1460	KCC2A_HUMAN	Q9UQM7	13	271	259	13	2VZ6B	DFGin	BLAminus	CAMK	CAMK	CAMKA,KIAA0968
CAMK	CAMK2B	HGNC:1461	KCC2B_HUMAN	Q13554	14	272	259	13	3BHHB	DFGin	BLAminus	CAMK	CAMK	CAM2,CAMK2,CAMKB
CAMK	CAMK2D	HGNC:1462	KCC2D_HUMAN	Q13557	14	272	259	13	6AYWB	DFGin	BLAminus	CAMK	CAMK	CAMKD
CAMK	CAMK2G	HGNC:1463	KCC2G_HUMAN	Q13555	14	272	259	13	2V7OA	DFGin	BLAminus	CAMK	CAMK	CAMK,CAMK-II,CAMKG
CAMK	CAMK4	HGNC:1464	KCC4_HUMAN	Q16566	46	300	255	13	2W4OA	NA	NA	CAMK	CAMK	CAMK,CAMK-GR,CAMKIV
CAMK	CAMKK1	HGNC:1469	KKCC1_HUMAN	Q8N5S9	128	409	282	32	6CD6A	DFGin	BLAminus	OTHER	OTHER	CAMKKA
CAMK	CAMKK2	HGNC:1470	KKCC2_HUMAN	Q96RR4	165	446	282	32	6CMJB	DFGin	BLAminus	OTHER	OTHER	CAMKKB,KIAA0787
CAMK	CAMKV	HGNC:28788	CAMKV_HUMAN	Q8NCB2	24	286	263	13	NA	NA	NA	CAMK	CAMK	NA
CAMK	CASK	HGNC:1497	CSKP_HUMAN	O14936	12	276	265	13	3TACA	DFGin	BLAminus	CAMK	CAMK	LIN2
CAMK	CHEK1	HGNC:1925	CHK1_HUMAN	O14757	9	265	257	11	6FCKA	DFGin	BLAminus	CAMK	CAMK	CHK1
CAMK	CHEK2	HGNC:16627	CHK2_HUMAN	O96017	220	486	267	14	4A9UA	DFGin	BLAminus	CAMK	CAMK	CDS1,CHK2,RAD53
CAMK	DAPK1	HGNC:2674	DAPK1_HUMAN	P53355	13	275	263	13	6FHBA	DFGin	BLAminus	CAMK	CAMK	DAPK
CAMK	DAPK2	HGNC:2675	DAPK2_HUMAN	Q9UIK4	23	285	263	13	2CKED	DFGin	BLAminus	CAMK	CAMK	NA
CAMK	DAPK3	HGNC:2676	DAPK3_HUMAN	O43293	13	275	263	13	5A6NA	DFGin	BLAminus	CAMK	CAMK	ZIPK
CAMK	DCLK1	HGNC:2700	DCLK1_HUMAN	O15075	390	647	258	13	5JZNA	DFGin	BLAminus	CAMK	CAMK	DCAMKL1,DCDC3A,KIAA0369
CAMK	DCLK2	HGNC:19002	DCLK2_HUMAN	Q8N568	394	651	258	13	NA	NA	NA	CAMK	CAMK	DCAMKL2,DCDC3B,DCK2
CAMK	DCLK3	HGNC:19005	DCLK3_HUMAN	Q9C098	356	613	258	13	NA	NA	NA	CAMK	CAMK	DCAMKL3,DCDC3C,KIAA1765
CAMK	HUNK	HGNC:13326	HUNK_HUMAN	P57058	62	320	259	10	NA	NA	NA	CAMK	CAMK	MAKV
CAMK	KALRN	HGNC:4814	KALRN_HUMAN	O60229	2683	2937	255	13	NA	NA	NA	CAMK	CAMK	DUET,DUO,HAPIP,TRAD
CAMK	MAPKAPK2	HGNC:6887	MAPK2_HUMAN	P49137	63	325	263	13	3M42A	DFGin	BLAminus	CAMK	CAMK	NA
CAMK	MAPKAPK3	HGNC:6888	MAPK3_HUMAN	Q16644	43	304	262	13	3R1NA	DFGin	BLAminus	CAMK	CAMK	NA
CAMK	MAPKAPK5	HGNC:6889	MAPK5_HUMAN	Q8IW41	20	304	285	18	NA	NA	NA	CAMK	CAMK	PRAK
CAMK	MARK1	HGNC:6896	MARK1_HUMAN	Q9P0L2	60	311	252	9	2HAKF	NA	NA	CAMK	CAMK	KIAA1477,MARK
CAMK	MARK2	HGNC:3332	MARK2_HUMAN	Q7KZI7	53	304	252	9	3IECC	DFGin	BLAminus	CAMK	CAMK	EMK1
CAMK	MARK3	HGNC:6897	MARK3_HUMAN	P27448	56	307	252	9	3FE3B	NA	NA	CAMK	CAMK	CTAK1,EMK2
CAMK	MARK4	HGNC:13538	MARK4_HUMAN	Q96L34	59	310	252	9	5ES1A	DFGin	NA	CAMK	CAMK	KIAA1860,MARKL1
CAMK	MELK	HGNC:16870	MELK_HUMAN	Q14680	11	263	253	9	4UMPB	DFGin	BLAminus	CAMK	CAMK	KIAA0175
CAMK	MKNK1	HGNC:7110	MKNK1_HUMAN	Q9BUB5	48	374	327	41	2HW6A	DFGout	BBAminus	CAMK	CAMK	MNK1
CAMK	MKNK2	HGNC:7111	MKNK2_HUMAN	Q9HBH9	83	368	286	15	2AC3A	DFGout	BBAminus	CAMK	CAMK	GPRK7,MNK2
CAMK	MYLK2	HGNC:16243	MYLK2_HUMAN	Q9H1R3	283	540	258	13	NA	NA	NA	CAMK	CAMK	NA
CAMK	MYLK3	HGNC:29826	MYLK3_HUMAN	Q32MK0	513	770	258	13	NA	NA	NA	CAMK	CAMK	MLCK
CAMK	MYLK4	HGNC:27972	MYLK4_HUMAN	Q86YV6	104	361	258	13	2X4FB	DFGin	ABAminus	CAMK	CAMK	SGK085
CAMK	MYLK	HGNC:7590	MYLK_HUMAN	Q15746	1464	1719	256	13	NA	NA	NA	CAMK	CAMK	MLCK,MLCK1,MYLK1
CAMK	NIM1K	HGNC:28646	NIM1_HUMAN	Q8IY84	74	325	252	9	NA	NA	NA	CAMK	CAMK	NIM1
CAMK	NUAK1	HGNC:14311	NUAK1_HUMAN	O60285	55	306	252	9	NA	NA	NA	CAMK	CAMK	ARK5,KIAA0537,OMPHK1
CAMK	NUAK2	HGNC:29558	NUAK2_HUMAN	Q9H093	53	303	251	9	NA	NA	NA	CAMK	CAMK	OMPHK2,SNARK
CAMK	OBSCN_1	HGNC:15719	OBSCN_HUMAN	Q5VST9	6468	6721	254	13	NA	NA	NA	CAMK	CAMK	KIAA1556,KIAA1639
CAMK	OBSCN_2	HGNC:15719	OBSCN_HUMAN	Q5VST9	7672	7924	253	12	NA	NA	NA	CAMK	CAMK	KIAA1556,KIAA1639
CAMK	PASK	HGNC:17270	PASK_HUMAN	Q96RG2	999	1251	253	14	3DLSA	DFGin	BLAminus	CAMK	CAMK	KIAA0135
CAMK	PHKG1	HGNC:8930	PHKG1_HUMAN	Q16816	20	288	269	15	NA	NA	NA	CAMK	CAMK	PHKG
CAMK	PHKG2	HGNC:8931	PHKG2_HUMAN	P15735	24	291	268	14	2Y7JC	DFGin	BLAminus	CAMK	CAMK	NA
CAMK	PIM1	HGNC:8986	PIM1_HUMAN	P11309	38	290	253	12	6NO9A	DFGin	BLAminus	CAMK	CAMK	NA
CAMK	PIM2	HGNC:8987	PIM2_HUMAN	Q9P1W9	32	286	255	12	2IWIA	DFGin	BLAminus	CAMK	CAMK	NA
CAMK	PIM3	HGNC:19310	PIM3_HUMAN	Q86V86	40	293	254	11	NA	NA	NA	CAMK	CAMK	NA
CAMK	PLK1	HGNC:9077	PLK1_HUMAN	P53350	53	305	253	9	5TA8A	DFGin	BLAminus	OTHER	OTHER	PLK
CAMK	PLK2	HGNC:19699	PLK2_HUMAN	Q9NYY3	82	334	253	9	4I6FA	DFGin	BLAminus	OTHER	OTHER	SNK
CAMK	PLK3	HGNC:2154	PLK3_HUMAN	Q9H4B4	62	314	253	9	4B6LA	DFGin	BLAminus	OTHER	OTHER	CNK,FNK,PRK
CAMK	PLK4	HGNC:11397	PLK4_HUMAN	O00444	12	265	254	9	3COKB	DFGin	BLAminus	OTHER	OTHER	SAK,STK18
CAMK	PLK5	HGNC:27001	PLK5_HUMAN	Q496M5	1	65	65	9	NA	NA	NA	OTHER	OTHER	PLK5P
CAMK	PNCK	HGNC:13415	KCC1B_HUMAN	Q6P2M8	15	270	256	13	NA	NA	NA	CAMK	CAMK	NA
CAMK	PRKAA1	HGNC:9376	AAPK1_HUMAN	Q13131	27	279	253	9	6C9JA	DFGin	BLAminus	CAMK	CAMK	AMPK1
CAMK	PRKAA2	HGNC:9377	AAPK2_HUMAN	P54646	16	268	253	9	6B2EA	DFGin	BLAminus	CAMK	CAMK	AMPK,AMPK2
CAMK	PRKD1	HGNC:9407	KPCD1_HUMAN	Q15139	583	839	257	13	NA	NA	NA	CAMK	CAMK	PKD,PKD1,PRKCM
CAMK	PRKD2	HGNC:17293	KPCD2_HUMAN	Q9BZL6	551	807	257	13	NA	NA	NA	CAMK	CAMK	PKD2
CAMK	PRKD3	HGNC:9408	KPCD3_HUMAN	O94806	576	832	257	13	NA	NA	NA	CAMK	CAMK	EPK2,PRKCN
CAMK	PSKH1	HGNC:9529	KPSH1_HUMAN	P11801	98	355	258	13	NA	NA	NA	CAMK	CAMK	NA
CAMK	PSKH2	HGNC:18997	KPSH2_HUMAN	Q96QS6	63	320	258	13	NA	NA	NA	CAMK	CAMK	NA
CAMK	RPS6KA1_2	HGNC:10430	KS6A1_HUMAN	Q15418	418	675	258	13	4NIFD	DFGin	BLAminus	AGC	CAMK	MAPKAPK1A,RSK1
CAMK	RPS6KA2_2	HGNC:10431	KS6A2_HUMAN	Q15349	415	672	258	13	NA	NA	NA	AGC	CAMK	MAPKAPK1C,RSK3
CAMK	RPS6KA3_2	HGNC:10432	KS6A3_HUMAN	P51812	422	679	258	13	4JG8A	DFGin	BLAminus	AGC	CAMK	ISPK1,MAPKAPK1B,RSK2
CAMK	RPS6KA4_2	HGNC:10433	KS6A4_HUMAN	O75676	408	674	267	13	NA	NA	NA	AGC	CAMK	MSK2
CAMK	RPS6KA5_2	HGNC:10434	KS6A5_HUMAN	O75582	423	687	265	13	3KN6B	DFGin	BLAminus	AGC	CAMK	MSK1
CAMK	RPS6KA6_2	HGNC:10435	KS6A6_HUMAN	Q9UK32	426	683	258	13	NA	NA	NA	AGC	CAMK	RSK4
CAMK	SIK1B	HGNC:52389	SIK1B_HUMAN	A0A0B4J2F2	27	278	252	9	NA	NA	NA	CAMK	CAMK	NA
CAMK	SIK1	HGNC:11142	SIK1_HUMAN	P57059	27	278	252	9	NA	NA	NA	CAMK	CAMK	SIK,SNF1LK
CAMK	SIK2	HGNC:21680	SIK2_HUMAN	Q9H0K1	20	271	252	9	NA	NA	NA	CAMK	CAMK	KIAA0781,QIK,SNF1LK2
CAMK	SIK3	HGNC:29165	SIK3_HUMAN	Q9Y2K2	66	317	252	9	NA	NA	NA	CAMK	CAMK	KIAA0999,QSK
CAMK	SNRK	HGNC:30598	SNRK_HUMAN	Q9NRH2	16	269	254	9	5YKSB	DFGin	BLBminus	CAMK	CAMK	KIAA0096,SNFRK
CAMK	SPEG_1	HGNC:16901	SPEG_HUMAN	Q15772	1601	1854	254	13	NA	NA	NA	CAMK	CAMK	APEG1,KIAA1297
CAMK	SPEG_2	HGNC:16901	SPEG_HUMAN	Q15772	2966	3218	253	12	NA	NA	NA	CAMK	CAMK	APEG1,KIAA1297
CAMK	STK11	HGNC:11389	STK11_HUMAN	Q15831	49	309	261	10	2WTKC	DFGin	BLAminus	CAMK	CAMK	LKB1,PJS
CAMK	STK17A	HGNC:11395	ST17A_HUMAN	Q9UEE5	59	321	263	13	NA	NA	NA	CAMK	CAMK	DRAK1
CAMK	STK17B	HGNC:11396	ST17B_HUMAN	O94768	32	293	262	13	3LM5A	DFGin	BLAminus	CAMK	CAMK	DRAK2
CAMK	STK33	HGNC:14568	STK33_HUMAN	Q9BYT3	116	381	266	13	NA	NA	NA	CAMK	CAMK	NA
CAMK	STK40	HGNC:21373	STK40_HUMAN	Q8N2I9	35	330	296	18	5L2QC	DFGin	BLAminus	CAMK	CAMK	SGK495,SHIK
CAMK	TRIB1	HGNC:16891	TRIB1_HUMAN	Q96RU8	94	338	245	9	5CEMA	DFGinter	NA	CAMK	CAMK	C8FW,GIG2,TRB1
CAMK	TRIB2	HGNC:30809	TRIB2_HUMAN	Q92519	64	308	245	9	NA	NA	NA	CAMK	CAMK	TRB2
CAMK	TRIB3	HGNC:16228	TRIB3_HUMAN	Q96RU7	71	315	245	9	NA	NA	NA	CAMK	CAMK	C20orf97,NIPK,SKIP3,TRB3
CAMK	TRIO	HGNC:12303	TRIO_HUMAN	O75962	2796	3050	255	13	NA	NA	NA	CAMK	CAMK	NA
CAMK	TSSK1B	HGNC:14968	TSSK1_HUMAN	Q9BXA7	12	272	261	11	NA	NA	NA	CAMK	CAMK	SPOGA1,SPOGA4,STK22A,STK22D,TSSK1
CAMK	TSSK2	HGNC:11401	TSSK2_HUMAN	Q96PF2	12	272	261	11	NA	NA	NA	CAMK	CAMK	DGSG,SPOGA2,STK22B
CAMK	TSSK3	HGNC:15473	TSSK3_HUMAN	Q96PN8	10	265	256	10	NA	NA	NA	CAMK	CAMK	SPOGA3,STK22C
CAMK	TSSK4	HGNC:19825	TSSK4_HUMAN	Q6SA08	25	293	269	16	NA	NA	NA	CAMK	CAMK	C14orf20,STK22E,TSSK5
CAMK	TSSK6	HGNC:30410	TSSK6_HUMAN	Q9BXA6	12	267	256	10	NA	NA	NA	CAMK	CAMK	SSTK
CAMK	TTN	HGNC:12403	TITIN_HUMAN	Q8WZ42	32178	32432	255	13	4JNWB	NA	NA	CAMK	CAMK	NA
CK1	CSNK1A1	HGNC:2451	KC1A_HUMAN	P48729	17	283	267	10	6GZDA	DFGin	BLAminus	CK1	CK1	NA
CK1	CSNK1A1L	HGNC:20289	KC1AL_HUMAN	Q8N752	17	283	267	10	NA	NA	NA	CK1	CK1	NA
CK1	CSNK1D	HGNC:2452	KC1D_HUMAN	P48730	9	275	267	10	6GZMB	DFGin	BLAminus	CK1	CK1	HCKID
CK1	CSNK1E	HGNC:2453	KC1E_HUMAN	P49674	9	275	267	10	4HOKM	DFGin	BLAminus	CK1	CK1	NA
CK1	CSNK1G1	HGNC:2454	KC1G1_HUMAN	Q9HCP0	44	313	270	10	2CMWA	DFGin	BLAminus	CK1	CK1	NA
CK1	CSNK1G2	HGNC:2455	KC1G2_HUMAN	P78368	46	314	269	10	2C47D	DFGin	BLAminus	CK1	CK1	CK1G2
CK1	CSNK1G3	HGNC:2456	KC1G3_HUMAN	Q9Y6M4	43	310	268	9	6GROA	DFGin	BLAminus	CK1	CK1	NA
CK1	TTBK1	HGNC:19140	TTBK1_HUMAN	Q5TCY1	34	295	262	10	4NFNA	DFGin	BLAminus	CK1	CK1	BDTK,KIAA1855
CK1	TTBK2	HGNC:19141	TTBK2_HUMAN	Q6IQ55	21	282	262	10	NA	NA	NA	CK1	CK1	KIAA0847
CK1	VRK1	HGNC:12718	VRK1_HUMAN	Q99986	37	326	290	18	6CNXA	DFGin	BLAminus	CK1	CK1	NA
CK1	VRK2	HGNC:12719	VRK2_HUMAN	Q86Y07	29	315	287	18	6NCGA	DFGin	BLAminus	CK1	CK1	NA
CK1	VRK3	HGNC:18996	VRK3_HUMAN	Q8IV63	166	455	290	18	2JIIB	DFGin	BLAminus	CK1	CK1	NA
CMGC	CDK10	HGNC:1770	CDK10_HUMAN	Q15131	39	323	285	39	NA	NA	NA	CMGC	CMGC	NA
CMGC	CDK11A	HGNC:1730	CD11A_HUMAN	Q9UQ88	426	711	286	40	NA	NA	NA	CMGC	CMGC	CDC2L2,CDC2L3,PITSLREB
CMGC	CDK11B	HGNC:1729	CD11B_HUMAN	P21127	438	723	286	40	NA	NA	NA	CMGC	CMGC	CDC2L1,CDK11,PITSLREA,PK58
CMGC	CDK12	HGNC:24224	CDK12_HUMAN	Q9NYV4	727	1020	294	39	5ACBC	DFGin	BLAminus	CMGC	CMGC	CRK7,CRKRS,KIAA0904
CMGC	CDK13	HGNC:1733	CDK13_HUMAN	Q14004	705	998	294	39	5EFQC	DFGin	BLAminus	CMGC	CMGC	CDC2L,CDC2L5,CHED,KIAA1791
CMGC	CDK14	HGNC:8883	CDK14_HUMAN	O94921	135	419	285	41	NA	NA	NA	CMGC	CMGC	KIAA0834,PFTK1
CMGC	CDK15	HGNC:14434	CDK15_HUMAN	Q96Q40	103	387	285	41	NA	NA	NA	CMGC	CMGC	ALS2CR7,PFTK2
CMGC	CDK16	HGNC:8749	CDK16_HUMAN	Q00536	165	446	282	39	5G6VA	DFGout	BBAminus	CMGC	CMGC	PCTAIRE1,PCTK1
CMGC	CDK17	HGNC:8750	CDK17_HUMAN	Q00537	192	473	282	39	NA	NA	NA	CMGC	CMGC	PCTAIRE2,PCTK2
CMGC	CDK18	HGNC:8751	CDK18_HUMAN	Q07002	144	425	282	39	NA	NA	NA	CMGC	CMGC	PCTAIRE3,PCTK3
CMGC	CDK19	HGNC:19338	CDK19_HUMAN	Q9BWU1	20	335	316	47	NA	NA	NA	CMGC	CMGC	CDC2L6,CDK11,KIAA1028
CMGC	CDK1	HGNC:1722	CDK1_HUMAN	P06493	4	287	284	38	6GU4A	DFGin	BLAminus	CMGC	CMGC	CDC2,CDC28A,CDKN1,P34CDC2
CMGC	CDK20	HGNC:21420	CDK20_HUMAN	Q8IZL9	4	288	285	39	NA	NA	NA	CMGC	CMGC	CCRK,CDCH
CMGC	CDK2	HGNC:1771	CDK2_HUMAN	P24941	4	286	283	38	6GUFC	DFGin	BLAminus	CMGC	CMGC	CDKN2
CMGC	CDK3	HGNC:1772	CDK3_HUMAN	Q00526	4	286	283	38	NA	NA	NA	CMGC	CMGC	CDKN3
CMGC	CDK4	HGNC:1773	CDK4_HUMAN	P11802	6	295	290	36	3G33C	DFGin	BLAplus	CMGC	CMGC	NA
CMGC	CDK5	HGNC:1774	CDK5_HUMAN	Q00535	4	286	283	38	3O0GA	DFGin	BLAminus	CMGC	CMGC	CDKN5
CMGC	CDK6	HGNC:1777	CDK6_HUMAN	Q00534	13	300	288	36	1XO2B	DFGin	BLAminus	CMGC	CMGC	CDKN6
CMGC	CDK7	HGNC:1778	CDK7_HUMAN	P50613	12	296	285	37	6O9L8	DFGin	NA	CMGC	CMGC	CAK,CAK1,CDKN7,MO15,STK1
CMGC	CDK8	HGNC:1779	CDK8_HUMAN	P49336	20	335	316	47	5XS2A	DFGin	BLAminus	CMGC	CMGC	NA
CMGC	CDK9	HGNC:1780	CDK9_HUMAN	P50750	19	315	297	41	4OR5F	DFGin	BLAminus	CMGC	CMGC	CDC2L4,TAK
CMGC	CDKL1	HGNC:1781	CDKL1_HUMAN	Q00532	5	288	284	40	4AGUC	DFGin	BLAminus	CMGC	CMGC	NA
CMGC	CDKL2	HGNC:1782	CDKL2_HUMAN	Q92772	4	287	284	40	4AAAA	DFGin	BLBminus	CMGC	CMGC	NA
CMGC	CDKL3	HGNC:15483	CDKL3_HUMAN	Q8IVW4	4	286	283	40	3ZDUA	DFGin	BLAminus	CMGC	CMGC	NKIAMRE
CMGC	CDKL4	HGNC:19287	CDKL4_HUMAN	Q5MAI5	4	286	283	40	NA	NA	NA	CMGC	CMGC	NA
CMGC	CDKL5	HGNC:11411	CDKL5_HUMAN	O76039	13	297	285	41	4BGQA	DFGin	BLAminus	CMGC	CMGC	STK9
CMGC	CLK1	HGNC:2068	CLK1_HUMAN	P49759	161	477	317	53	6RAAA	DFGin	BLAminus	CMGC	CMGC	CLK
CMGC	CLK2	HGNC:2069	CLK2_HUMAN	P49760	163	479	317	53	6FYLA	DFGin	BLAminus	CMGC	CMGC	NA
CMGC	CLK3	HGNC:2071	CLK3_HUMAN	P49761	304	620	317	53	6RCTB	DFGin	BLAminus	CMGC	CMGC	NA
CMGC	CLK4	HGNC:13659	CLK4_HUMAN	Q9HAZ1	159	475	317	53	6FYVA	DFGin	BLAminus	CMGC	CMGC	NA
CMGC	CSNK2A1	HGNC:2457	CSK21_HUMAN	P68400	39	324	286	46	6Q4QB	DFGin	BLAminus	OTHER	CMGC	CK2A1
CMGC	CSNK2A2	HGNC:2459	CSK22_HUMAN	P19784	40	325	286	46	6QY9A	DFGin	BLAminus	OTHER	CMGC	CK2A2
CMGC	CSNK2A3	HGNC:2458	CSK23_HUMAN	Q8NEV1	39	324	286	46	NA	NA	NA	OTHER	CMGC	CSNK2A1P
CMGC	DYRK1A	HGNC:3091	DYR1A_HUMAN	Q13627	159	479	321	73	4YU2D	DFGin	BLAminus	CMGC	CMGC	DYRK,MNB,MNBH
CMGC	DYRK1B	HGNC:3092	DYR1B_HUMAN	Q9Y463	111	431	321	73	NA	NA	NA	CMGC	CMGC	MIRK
CMGC	DYRK2	HGNC:3093	DYRK2_HUMAN	Q92630	222	535	314	68	5LXDB	DFGin	BLAminus	CMGC	CMGC	NA
CMGC	DYRK3	HGNC:3094	DYRK3_HUMAN	O43781	209	522	314	68	5Y86A	DFGin	BLAminus	CMGC	CMGC	NA
CMGC	DYRK4	HGNC:3095	DYRK4_HUMAN	Q9NR20	104	400	297	51	NA	NA	NA	CMGC	CMGC	NA
CMGC	GSK3A	HGNC:4616	GSK3A_HUMAN	P49840	119	403	285	38	NA	NA	NA	CMGC	CMGC	NA
CMGC	GSK3B	HGNC:4617	GSK3B_HUMAN	P49841	56	340	285	38	6H0UB	DFGin	BLAminus	CMGC	CMGC	NA
CMGC	HIPK1	HGNC:19006	HIPK1_HUMAN	Q86Z02	190	518	329	81	NA	NA	NA	CMGC	CMGC	KIAA0630,MYAK,NBAK2
CMGC	HIPK2	HGNC:14402	HIPK2_HUMAN	Q9H2X6	199	527	329	81	NA	NA	NA	CMGC	CMGC	NA
CMGC	HIPK3	HGNC:4915	HIPK3_HUMAN	Q9H422	197	525	329	81	NA	NA	NA	CMGC	CMGC	DYRK6,FIST3,PKY
CMGC	HIPK4	HGNC:19007	HIPK4_HUMAN	Q8NE63	11	347	337	87	NA	NA	NA	CMGC	CMGC	NA
CMGC	ICK	HGNC:21219	ICK_HUMAN	Q9UPZ9	4	284	281	39	NA	NA	NA	CMGC	CMGC	KIAA0936
CMGC	MAK	HGNC:6816	MAK_HUMAN	P20794	4	284	281	39	NA	NA	NA	CMGC	CMGC	NA
CMGC	MAPK10	HGNC:6872	MK10_HUMAN	P53779	64	359	296	51	4H39A	DFGin	BLAminus	CMGC	CMGC	JNK3,JNK3A,PRKM10,SAPK1B
CMGC	MAPK11	HGNC:6873	MK11_HUMAN	Q15759	24	308	285	40	3GC8B	DFGin	ABAminus	CMGC	CMGC	PRKM11,SAPK2,SAPK2B
CMGC	MAPK12	HGNC:6874	MK12_HUMAN	P53778	27	311	285	40	1CM8B	DFGin	BLAminus	CMGC	CMGC	ERK6,SAPK3
CMGC	MAPK13	HGNC:6875	MK13_HUMAN	O15264	25	308	284	40	4MYGB	DFGin	BLAminus	CMGC	CMGC	PRKM13,SAPK4
CMGC	MAPK14	HGNC:6876	MK14_HUMAN	Q16539	24	308	285	40	1WBWA	DFGin	BLAminus	CMGC	CMGC	CSBP,CSBP1,CSBP2,CSPB1,MXI2,SAPK2A
CMGC	MAPK15	HGNC:24667	MK15_HUMAN	Q8TD08	13	304	292	41	NA	NA	NA	CMGC	CMGC	ERK7,ERK8
CMGC	MAPK1	HGNC:6871	MK01_HUMAN	P28482	25	313	289	40	6QAWA	DFGin	BLAminus	CMGC	CMGC	ERK2,PRKM1,PRKM2
CMGC	MAPK3	HGNC:6877	MK03_HUMAN	P27361	42	330	289	40	6GESB	DFGin	BLAminus	CMGC	CMGC	ERK1,PRKM3
CMGC	MAPK4	HGNC:6878	MK04_HUMAN	P31152	20	312	293	38	NA	NA	NA	CMGC	CMGC	ERK4,PRKM4
CMGC	MAPK6	HGNC:6879	MK06_HUMAN	Q16659	20	316	297	39	2I6LA	DFGin	BLAminus	CMGC	CMGC	ERK3,PRKM6
CMGC	MAPK7	HGNC:6880	MK07_HUMAN	Q13164	55	347	293	40	5O7IA	DFGin	BLAminus	CMGC	CMGC	BMK1,ERK5,PRKM7
CMGC	MAPK8	HGNC:6881	MK08_HUMAN	P45983	26	321	296	51	3O2MB	DFGin	BLAminus	CMGC	CMGC	JNK1,PRKM8,SAPK1,SAPK1C
CMGC	MAPK9	HGNC:6886	MK09_HUMAN	P45984	26	321	296	51	3E7OA	DFGin	ABAminus	CMGC	CMGC	JNK2,PRKM9,SAPK1A
CMGC	MOK	HGNC:9833	MOK_HUMAN	Q9UQ07	4	285	282	38	NA	NA	NA	CMGC	CMGC	RAGE,RAGE1
CMGC	NLK	HGNC:29858	NLK_HUMAN	Q9UBE8	138	427	290	41	NA	NA	NA	CMGC	CMGC	LAK1
CMGC	PRPF4B	HGNC:17346	PRP4B_HUMAN	Q13523	687	1003	317	69	4IJPA	DFGin	BLAminus	CMGC	CMGC	KIAA0536,PRP4,PRP4H,PRP4K
CMGC	SRPK1	HGNC:11305	SRPK1_HUMAN	Q96SB4	80	653	574	266	1WAKA	DFGin	BLAminus	CMGC	CMGC	NA
CMGC	SRPK2	HGNC:11306	SRPK2_HUMAN	P78362	81	686	606	298	5MYVA	DFGin	BLAminus	CMGC	CMGC	NA
CMGC	SRPK3	HGNC:11402	SRPK3_HUMAN	Q9UPE1	79	565	487	179	NA	NA	NA	CMGC	CMGC	MSSK1,STK23
NEK	NEK10	HGNC:18592	NEK10_HUMAN	Q6ZWH5	519	785	267	16	NA	NA	NA	NEK	NEK	NA
NEK	NEK11	HGNC:18593	NEK11_HUMAN	Q8NG66	29	287	259	10	NA	NA	NA	NEK	NEK	NA
NEK	NEK1	HGNC:7744	NEK1_HUMAN	Q96PY6	4	258	255	10	4B9DB	DFGinter	NA	NEK	NEK	KIAA1901
NEK	NEK2	HGNC:7745	NEK2_HUMAN	P51955	8	271	264	10	5M53A	DFGin	BLBminus	NEK	NEK	NEK2A,NLK1
NEK	NEK3	HGNC:7746	NEK3_HUMAN	P51956	4	257	254	10	NA	NA	NA	NEK	NEK	NA
NEK	NEK4	HGNC:11399	NEK4_HUMAN	P51957	6	261	256	10	NA	NA	NA	NEK	NEK	STK2
NEK	NEK5	HGNC:7748	NEK5_HUMAN	Q6P3R8	4	259	256	10	NA	NA	NA	NEK	NEK	NA
NEK	NEK6	HGNC:7749	NEK6_HUMAN	Q9HC98	45	305	261	11	NA	NA	NA	NEK	NEK	NA
NEK	NEK7	HGNC:13386	NEK7_HUMAN	Q8TDX7	34	294	261	11	6GT1B	DFGin	NA	NEK	NEK	NA
NEK	NEK8	HGNC:13387	NEK8_HUMAN	Q86SG6	4	258	255	10	NA	NA	NA	NEK	NEK	JCK,NEK12A
NEK	NEK9	HGNC:18591	NEK9_HUMAN	Q8TD19	52	308	257	12	NA	NA	NA	NEK	NEK	KIAA1995,NEK8,NERCC
OTHER	AAK1	HGNC:19679	AAK1_HUMAN	Q2M2I8	46	313	268	11	4WSQB	DFGin	BLAminus	OTHER	OTHER	KIAA1048
OTHER	BMP2K	HGNC:18041	BMP2K_HUMAN	Q9NSY1	51	317	267	11	4W9WA	DFGin	BLAminus	OTHER	OTHER	BIKE
OTHER	BUB1B	HGNC:1149	BUB1B_HUMAN	O60566	766	1021	256	11	NA	NA	NA	OTHER	OTHER	BUBR1,MAD3L,SSK1
OTHER	BUB1	HGNC:1148	BUB1_HUMAN	O43683	787	1056	270	24	6F7BA	DFGin	BLAminus	OTHER	OTHER	BUB1L
OTHER	CDC7	HGNC:1745	CDC7_HUMAN	O00311	58	569	512	161	4F9BA	DFGin	BLAminus	OTHER	OTHER	CDC7L1
OTHER	CHUK	HGNC:1974	IKKA_HUMAN	O15111	15	309	295	32	5EBZL	DFGin	BLAminus	OTHER	OTHER	IKKA,TCF16
OTHER	DSTYK	HGNC:29043	DUSTY_HUMAN	Q6XUX3	648	908	261	11	NA	NA	NA	OTHER	OTHER	KIAA0472,RIP5,RIPK5,SGK496
OTHER	EIF2AK1	HGNC:24921	E2AK1_HUMAN	Q9BQI3	167	583	417	141	NA	NA	NA	OTHER	OTHER	HRI,KIAA1369
OTHER	EIF2AK2	HGNC:9437	E2AK2_HUMAN	P19525	267	538	272	29	2A1AB	DFGin	ABAminus	OTHER	OTHER	PKR,PRKR
OTHER	EIF2AK3	HGNC:3255	E2AK3_HUMAN	Q9NZJ5	593	1077	485	220	4X7LA	DFGout	BBAminus	OTHER	OTHER	PEK,PERK
OTHER	EIF2AK4_1	HGNC:19687	E2AK4_HUMAN	Q9P2K8	280	539	260	25	NA	NA	NA	OTHER	OTHER	GCN2,KIAA1338
OTHER	EIF2AK4_2	HGNC:19687	E2AK4_HUMAN	Q9P2K8	590	1001	412	137	NA	NA	NA	OTHER	OTHER	GCN2,KIAA1338
OTHER	ERN1	HGNC:3449	ERN1_HUMAN	O75460	569	832	264	14	4U6RA	DFGin	BLAminus	OTHER	OTHER	IRE1
OTHER	ERN2	HGNC:16942	ERN2_HUMAN	Q76MJ5	518	781	264	14	NA	NA	NA	OTHER	OTHER	IRE2
OTHER	GAK	HGNC:4113	GAK_HUMAN	O14976	40	315	276	13	4Y8DB	DFGin	BLAminus	OTHER	OTHER	NA
OTHER	HASPIN	HGNC:19682	HASP_HUMAN	Q8TF76	484	797	314	32	6G3AA	DFGin	BLAminus	OTHER	OTHER	GSG2
OTHER	IKBKB	HGNC:5960	IKKB_HUMAN	O14920	15	308	294	32	4KIKB	DFGin	BLAminus	OTHER	OTHER	IKKB
OTHER	IKBKE	HGNC:14552	IKKE_HUMAN	Q14164	9	304	296	34	NA	NA	NA	OTHER	OTHER	IKKE,IKKI,KIAA0151
OTHER	MLKL	HGNC:26617	MLKL_HUMAN	Q8NB16	201	468	268	11	4MWIA	DFGin	BLBminus	OTHER	OTHER	NA
OTHER	MOS	HGNC:7199	MOS_HUMAN	P00540	60	340	281	17	NA	NA	NA	OTHER	OTHER	NA
OTHER	NRBP12	HGNC:19339	NRBP2_HUMAN	Q9NSY0	37	306	270	8	NA	NA	NA	OTHER	OTHER	ORFNames=PP9320,TRG16
OTHER	NRBP1	HGNC:7993	NRBP_HUMAN	Q9UHY1	64	327	264	6	NA	NA	NA	OTHER	OTHER	BCON3,NRBP
OTHER	PAN3	HGNC:29991	PAN3_HUMAN	Q58A45	480	751	272	26	NA	NA	NA	OTHER	OTHER	NA
OTHER	PBK	HGNC:18282	TOPK_HUMAN	Q96KB5	32	320	289	16	NA	NA	NA	STE	OTHER	TOPK
OTHER	PDIK1L	HGNC:18981	PDK1L_HUMAN	Q8N165	8	331	324	35	NA	NA	NA	OTHER	OTHER	CLIK1L
OTHER	PEAK1	HGNC:29431	PEAK1_HUMAN	Q9H792	1327	1665	339	57	6BHCA	DFGin	BLAminus	OTHER	OTHER	KIAA2002
OTHER	PEAK3	HGNC:24793	PEAK3_HUMAN	Q6ZS72	171	397	227	8	NA	NA	NA	None	OTHER	C19orf35
OTHER	PIK3R4	HGNC:8982	PI3R4_HUMAN	Q99570	26	313	288	28	NA	NA	NA	OTHER	OTHER	VPS15
OTHER	PINK1	HGNC:14581	PINK1_HUMAN	Q9BXM7	156	509	354	36	NA	NA	NA	OTHER	OTHER	NA
OTHER	PKDCC	HGNC:25123	PKDCC_HUMAN	Q504Y2	138	391	254	18	NA	NA	NA	OTHER	OTHER	SGK493,VLK
OTHER	PKMYT1	HGNC:29650	PMYT1_HUMAN	Q99640	110	359	250	11	5VD3A	DFGin	BLAminus	OTHER	OTHER	MYT1
OTHER	POMK	HGNC:26267	SG196_HUMAN	Q9H5K3	81	333	253	12	NA	NA	NA	OTHER	OTHER	SGK196
OTHER	PRAG1	HGNC:25438	PRAG1_HUMAN	Q86YV5	992	1327	336	53	5VE6A	DFGin	NA	OTHER	OTHER	SGK223
OTHER	PXK	HGNC:23326	PXK_HUMAN	Q7Z7A4	146	396	251	17	NA	NA	NA	OTHER	OTHER	NA
OTHER	RNASEL	HGNC:10050	RN5A_HUMAN	Q05823	361	586	226	22	4OAUC	DFGin	BLAminus	OTHER	OTHER	RNS4
OTHER	RPS6KC1	HGNC:10439	KS6C1_HUMAN	Q96S38	337	1059	723	480	NA	NA	NA	OTHER	OTHER	RPK118
OTHER	RPS6KL1	HGNC:20222	RPKL1_HUMAN	Q9Y6S9	150	539	390	150	NA	NA	NA	OTHER	OTHER	NA
OTHER	SBK1	HGNC:17699	SBK1_HUMAN	Q52WX2	53	315	263	13	NA	NA	NA	OTHER	OTHER	NA
OTHER	SBK2	HGNC:34416	SBK2_HUMAN	P0C263	62	327	266	14	NA	NA	NA	OTHER	OTHER	SGK069
OTHER	SBK3	HGNC:44121	SBK3_HUMAN	P0C264	43	306	264	15	NA	NA	NA	OTHER	OTHER	SGK110
OTHER	SCYL1	HGNC:14372	SCYL1_HUMAN	Q96KG9	14	263	250	15	NA	NA	NA	OTHER	OTHER	CVAK90,GKLP,NTKL,TAPK,TEIF,TRAP
OTHER	SCYL2	HGNC:19286	SCYL2_HUMAN	Q6P3W7	32	327	296	15	NA	NA	NA	OTHER	OTHER	CVAK104,KIAA1360
OTHER	SCYL3	HGNC:19285	PACE1_HUMAN	Q8IZE3	11	245	235	11	NA	NA	NA	OTHER	OTHER	PACE1
OTHER	STK16	HGNC:11394	STK16_HUMAN	O75716	20	292	273	10	2BUJA	DFGin	BLAminus	OTHER	OTHER	MPSK1,PKL12,TSF1
OTHER	STK31	HGNC:11407	STK31_HUMAN	Q9BXU1	710	972	263	21	NA	NA	NA	OTHER	OTHER	SGK396
OTHER	STK35	HGNC:16254	STK35_HUMAN	Q8TDR2	202	529	328	37	NA	NA	NA	OTHER	OTHER	CLIK1,PDIK1,STK35L1
OTHER	STK36	HGNC:17209	STK36_HUMAN	Q9NRP7	4	254	251	9	NA	NA	NA	OTHER	OTHER	KIAA1278
OTHER	STKLD1	HGNC:28669	STKL1_HUMAN	Q8NE28	28	297	270	19	NA	NA	NA	OTHER	OTHER	C9orf96,SGK071
OTHER	TBCK	HGNC:28261	TBCK_HUMAN	Q8TEA7	1	273	273	24	NA	NA	NA	OTHER	OTHER	TBCKL
OTHER	TBK1	HGNC:11584	TBK1_HUMAN	Q9UHD2	7	304	298	33	6O8BB	DFGin	BLAminus	OTHER	OTHER	NAK
OTHER	TEX14	HGNC:11737	TEX14_HUMAN	Q8IWB6	227	512	286	19	NA	NA	NA	OTHER	OTHER	SGK307
OTHER	TLK1	HGNC:11841	TLK1_HUMAN	Q9UKI8	456	734	279	13	NA	NA	NA	OTHER	OTHER	KIAA0137
OTHER	TLK2	HGNC:11842	TLK2_HUMAN	Q86UE8	462	741	280	13	5O0YA	DFGin	BLAminus	OTHER	OTHER	NA
OTHER	TP53RK	HGNC:16197	PRPK_HUMAN	Q96S44	33	253	221	14	NA	NA	NA	OTHER	OTHER	C20orf64,PRPK
OTHER	TTK	HGNC:12401	TTK_HUMAN	P33981	525	791	267	11	5AP1A	DFGin	ABAminus	OTHER	OTHER	MPS1,MPS1L1
OTHER	UHMK1	HGNC:19683	UHMK1_HUMAN	Q8TAS1	23	304	282	13	NA	NA	NA	OTHER	OTHER	KIS,KIST
OTHER	ULK1	HGNC:12558	ULK1_HUMAN	O75385	14	278	265	12	5CI7A	DFGin	BLAminus	OTHER	OTHER	KIAA0722
OTHER	ULK2	HGNC:13480	ULK2_HUMAN	Q8IYT8	7	271	265	12	6QAVC	DFGin	BLAminus	OTHER	OTHER	KIAA0623
OTHER	ULK3	HGNC:19703	ULK3_HUMAN	Q6PHR2	14	270	257	12	6FDYU	DFGin	BLAminus	OTHER	OTHER	NA
OTHER	ULK4	HGNC:15784	ULK4_HUMAN	Q96C45	4	280	277	24	NA	NA	NA	OTHER	OTHER	NA
OTHER	WEE1	HGNC:12761	WEE1_HUMAN	P30291	299	569	271	19	5VD7A	DFGin	BLAminus	OTHER	OTHER	NA
OTHER	WEE2	HGNC:19684	WEE2_HUMAN	P0C1S8	212	486	275	23	5VDKA	DFGin	BLAminus	OTHER	OTHER	WEE1B
OTHER	WNK1	HGNC:14540	WNK1_HUMAN	Q9H4A3	220	479	260	11	5WE8B	DFGin	BLAminus	OTHER	OTHER	HSN2,KDP,KIAA0344,PRKWNK1
OTHER	WNK2	HGNC:14542	WNK2_HUMAN	Q9Y3S1	194	453	260	11	NA	NA	NA	OTHER	OTHER	KIAA1760,PRKWNK2,SDCCAG43
OTHER	WNK3	HGNC:14543	WNK3_HUMAN	Q9BYP7	146	405	260	11	5O21B	DFGin	BLAminus	OTHER	OTHER	KIAA1566,PRKWNK3
OTHER	WNK4	HGNC:14544	WNK4_HUMAN	Q96J92	173	432	260	11	NA	NA	NA	OTHER	OTHER	PRKWNK4
RGC	GUCY2C	HGNC:4688	GUC2C_HUMAN	P25092	489	747	259	19	NA	NA	NA	RGC	RGC	GUC2C,STAR
RGC	GUCY2D	HGNC:4689	GUC2D_HUMAN	Q02846	510	807	298	26	NA	NA	NA	RGC	RGC	CORD6,GUC1A4,GUC2D,RETGC,RETGC1
RGC	GUCY2F	HGNC:4691	GUC2F_HUMAN	P51841	547	811	265	14	NA	NA	NA	RGC	RGC	GUC2F,RETGC2
RGC	NPR1	HGNC:7943	ANPRA_HUMAN	P16066	533	803	271	15	NA	NA	NA	RGC	RGC	ANPRA
RGC	NPR2	HGNC:7944	ANPRB_HUMAN	P20594	517	788	272	15	NA	NA	NA	RGC	RGC	ANPRB
STE	MAP2K1	HGNC:6840	MP2K1_HUMAN	Q02750	68	361	294	42	4ANBA	DFGin	BLBplus	STE	STE	MEK1,PRKMK1
STE	MAP2K2	HGNC:6842	MP2K2_HUMAN	P36507	72	369	298	46	1S9IA	DFGin	BLBplus	STE	STE	MEK2,MKK2,PRKMK2
STE	MAP2K3	HGNC:6843	MP2K3_HUMAN	P46734	64	325	262	11	NA	NA	NA	STE	STE	MEK3,MKK3,PRKMK3,SKK2
STE	MAP2K4	HGNC:6844	MP2K4_HUMAN	P45985	102	367	266	14	3ALOA	DFGin	BLBplus	STE	STE	JNKK1,MEK4,MKK4,PRKMK4,SEK1,SERK1,SKK1
STE	MAP2K5	HGNC:6845	MP2K5_HUMAN	Q13163	166	419	254	11	NA	NA	NA	STE	STE	MEK5,MKK5,PRKMK5
STE	MAP2K6	HGNC:6846	MP2K6_HUMAN	P52564	53	314	262	11	3VN9A	NA	NA	STE	STE	MEK6,MKK6,PRKMK6,SKK3
STE	MAP2K7	HGNC:6847	MP2K7_HUMAN	O14733	120	380	261	12	6QHRA	DFGin	BLAminus	STE	STE	JNKK2,MEK7,MKK7,PRKMK7,SKK4
STE	MAP3K14	HGNC:6853	M3K14_HUMAN	Q99558	399	653	255	12	4IDVD	DFGin	BLAminus	STE	STE	NIK
STE	MAP3K15	HGNC:31689	M3K15_HUMAN	Q6ZN16	645	908	264	11	NA	NA	NA	STE	STE	ASK3
STE	MAP3K19	HGNC:26249	M3K19_HUMAN	Q56UN5	1061	1324	264	12	NA	NA	NA	STE	STE	RCK,YSK4
STE	MAP3K1	HGNC:6848	M3K1_HUMAN	Q13233	1243	1508	266	12	NA	NA	NA	STE	STE	MAPKKK1,MEKK,MEKK1
STE	MAP3K2	HGNC:6854	M3K2_HUMAN	Q9Y2U5	356	616	261	11	NA	NA	NA	STE	STE	MAPKKK2,MEKK2
STE	MAP3K3	HGNC:6855	M3K3_HUMAN	Q99759	362	622	261	11	NA	NA	NA	STE	STE	MAPKKK3,MEKK3
STE	MAP3K4	HGNC:6856	M3K4_HUMAN	Q9Y6R4	1343	1601	259	10	NA	NA	NA	STE	STE	KIAA0213,MAPKKK4,MEKK4,MTK1
STE	MAP3K5	HGNC:6857	M3K5_HUMAN	Q99683	673	938	266	11	5VIOD	DFGin	BLAminus	STE	STE	ASK1,MAPKKK5,MEKK5
STE	MAP3K6	HGNC:6858	M3K6_HUMAN	O95382	643	906	264	11	NA	NA	NA	STE	STE	ASK2,MAPKKK6,MEKK6
STE	MAP3K8	HGNC:6860	M3K8_HUMAN	P41279	127	388	262	18	5IU2B	DFGin	BLAminus	STE	STE	COT,ESTF
STE	MAP4K1	HGNC:6863	M4K1_HUMAN	Q92918	17	274	258	14	6CQDB	DFGin	BLAminus	STE	STE	HPK1
STE	MAP4K2	HGNC:6864	M4K2_HUMAN	Q12851	16	273	258	14	NA	NA	NA	STE	STE	GCK,RAB8IP
STE	MAP4K3	HGNC:6865	M4K3_HUMAN	Q8IVH8	16	273	258	14	5J5TA	DFGin	BLAminus	STE	STE	RAB8IPL1
STE	MAP4K4	HGNC:6866	M4K4_HUMAN	O95819	25	289	265	11	4ZK5A	DFGin	BLAminus	STE	STE	HGK,KIAA0687,NIK
STE	MAP4K5	HGNC:6867	M4K5_HUMAN	Q9Y4K4	20	277	258	14	NA	NA	NA	STE	STE	NA
STE	MINK1	HGNC:17565	MINK1_HUMAN	Q8N4C8	25	289	265	11	NA	NA	NA	STE	STE	B55,MAP4K6,MINK,YSK2,ZC3
STE	MYO3A	HGNC:7601	MYO3A_HUMAN	Q8NEV4	21	287	267	12	NA	NA	NA	STE	STE	NA
STE	MYO3B	HGNC:15576	MYO3B_HUMAN	Q8WXR4	27	293	267	12	NA	NA	NA	STE	STE	NA
STE	NRK	HGNC:25391	NRK_HUMAN	Q7Z2Y5	25	313	289	29	NA	NA	NA	STE	STE	NA
STE	OXSR1	HGNC:8508	OXSR1_HUMAN	O95747	17	291	275	19	3DAKD	DFGin	BLBtrans	STE	STE	KIAA1101,OSR1
STE	PAK1	HGNC:8590	PAK1_HUMAN	Q13153	270	521	252	12	5KBQA	DFGin	BLAminus	STE	STE	NA
STE	PAK2	HGNC:8591	PAK2_HUMAN	Q13177	249	499	251	12	NA	NA	NA	STE	STE	NA
STE	PAK3	HGNC:8592	PAK3_HUMAN	O75914	283	534	252	12	6FD3A	DFGin	BLAminus	STE	STE	OPHN3
STE	PAK4	HGNC:16059	PAK4_HUMAN	O96013	321	572	252	12	5ZJWA	DFGin	BLAminus	STE	STE	KIAA1142
STE	PAK5	HGNC:15916	PAK5_HUMAN	Q9P286	449	700	252	12	2F57B	DFGin	BLAminus	STE	STE	KIAA1264,PAK7
STE	PAK6	HGNC:16061	PAK6_HUMAN	Q9NQU5	407	658	252	12	4KS8A	DFGin	BLAminus	STE	STE	PAK5
STE	SLK	HGNC:11088	SLK_HUMAN	Q9H2G2	34	292	259	12	2JFMA	DFGin	BLAminus	STE	STE	KIAA0204,STK2
STE	STK10	HGNC:11388	STK10_HUMAN	O94804	36	294	259	12	6HXFC	DFGin	BLAminus	STE	STE	LOK
STE	STK24	HGNC:11403	STK24_HUMAN	Q9Y6E0	36	286	251	10	4W8EA	DFGin	BLAminus	STE	STE	MST3,STK3
STE	STK25	HGNC:11404	STK25_HUMAN	O00506	20	270	251	10	2XIKA	DFGin	BLAminus	STE	STE	SOK1,YSK1
STE	STK26	HGNC:18174	STK26_HUMAN	Q9P289	24	274	251	10	4FZAB	DFGout	NA	STE	STE	MASK,MST4
STE	STK39	HGNC:17717	STK39_HUMAN	Q9UEW8	63	337	275	19	NA	NA	NA	STE	STE	SPAK
STE	STK3	HGNC:11406	STK3_HUMAN	Q13188	27	278	252	12	5DH3A	DFGin	BLAminus	STE	STE	KRS1,MST2
STE	STK4	HGNC:11408	STK4_HUMAN	Q13043	30	281	252	12	3COMB	DFGin	BLAminus	STE	STE	KRS2,MST1
STE	STRADA	HGNC:30172	STRAA_HUMAN	Q7RTN6	69	379	311	55	2WTKB	DFGin	NA	STE	STE	LYK5,STRAD
STE	STRADB	HGNC:13205	STRAB_HUMAN	Q9C0K7	58	369	312	56	NA	NA	NA	STE	STE	ALS2CR2,ILPIP
STE	TAOK1	HGNC:29259	TAOK1_HUMAN	Q7L7X3	28	281	254	11	NA	NA	NA	STE	STE	KIAA1361,MAP3K16,MARKK
STE	TAOK2	HGNC:16835	TAOK2_HUMAN	Q9UL54	28	281	254	11	NA	NA	NA	STE	STE	KIAA0881,MAP3K17,PSK,PSK1
STE	TAOK3	HGNC:18133	TAOK3_HUMAN	Q9H2K8	24	277	254	11	6BDNA	DFGin	BLAminus	STE	STE	DPK,JIK,KDS,MAP3K18
STE	TNIK	HGNC:30765	TNIK_HUMAN	Q9UKE5	25	289	265	11	5AX9C	DFGin	BLAminus	STE	STE	KIAA0551
TKL	ACVR1B	HGNC:172	ACV1B_HUMAN	P36896	207	496	290	16	NA	NA	NA	TKL	TKL	ACVRLK4,ALK4
TKL	ACVR1C	HGNC:18123	ACV1C_HUMAN	Q8NER5	195	484	290	16	NA	NA	NA	TKL	TKL	ALK7
TKL	ACVR1	HGNC:171	ACVR1_HUMAN	Q04771	208	497	290	16	6GIPA	DFGin	BLAminus	TKL	TKL	ACVRLK2
TKL	ACVR2A	HGNC:173	AVR2A_HUMAN	P27037	192	481	290	16	4ASXB	DFGin	BLAminus	TKL	TKL	ACVR2
TKL	ACVR2B	HGNC:174	AVR2B_HUMAN	Q13705	190	480	291	16	2QLUA	DFGin	BLAminus	TKL	TKL	NA
TKL	ACVRL1	HGNC:175	ACVL1_HUMAN	P37023	202	491	290	16	3MY0O	DFGin	BLAminus	TKL	TKL	ACVRLK1,ALK1
TKL	AMHR2	HGNC:465	AMHR2_HUMAN	Q16671	203	507	305	17	NA	NA	NA	TKL	TKL	AMHR,MISR2
TKL	ANKK1	HGNC:21027	ANKK1_HUMAN	Q8NFD2	21	287	267	12	NA	NA	NA	TKL	TKL	PKK2,SGK288
TKL	ARAF	HGNC:646	ARAF_HUMAN	P10398	310	569	260	14	NA	NA	NA	TKL	TKL	ARAF1,PKS,PKS2
TKL	BMPR1A	HGNC:1076	BMR1A_HUMAN	P36894	234	523	290	16	NA	NA	NA	TKL	TKL	ACVRLK3,ALK3
TKL	BMPR1B	HGNC:1077	BMR1B_HUMAN	O00238	204	493	290	16	3MDYC	DFGin	BLAminus	TKL	TKL	NA
TKL	BMPR2	HGNC:1078	BMPR2_HUMAN	Q13873	203	503	301	17	3G2FA	DFGin	BLAminus	TKL	TKL	PPH1
TKL	BRAF	HGNC:1097	BRAF_HUMAN	P15056	457	716	260	14	4MNEB	DFGin	BLAminus	TKL	TKL	BRAF1,RAFB1
TKL	ILK	HGNC:6040	ILK_HUMAN	Q13418	193	448	256	11	6MIBA	DFGinter	NA	TKL	TKL	ILK1,ILK2
TKL	IRAK1	HGNC:6112	IRAK1_HUMAN	P51617	207	521	315	46	6BFNB	DFGin	BLAminus	TKL	TKL	IRAK
TKL	IRAK2	HGNC:6113	IRAK2_HUMAN	O43187	205	501	297	37	NA	NA	NA	TKL	TKL	NA
TKL	IRAK3	HGNC:17020	IRAK3_HUMAN	Q9Y616	160	445	286	22	NA	NA	NA	TKL	TKL	NA
TKL	IRAK4	HGNC:17967	IRAK4_HUMAN	Q9NWZ3	175	456	282	20	2NRUD	DFGin	BLAminus	TKL	TKL	NA
TKL	KSR1	HGNC:6465	KSR1_HUMAN	Q8IVT5	613	879	267	13	NA	NA	NA	TKL	TKL	KSR
TKL	KSR2	HGNC:18610	KSR2_HUMAN	Q6VAB6	666	930	265	11	5KKRB	DFGin	BLBplus	TKL	TKL	NA
TKL	LIMK1	HGNC:6613	LIMK1_HUMAN	P53667	339	606	268	15	5HVKA	DFGin	BLAminus	TKL	TKL	LIMK
TKL	LIMK2	HGNC:6614	LIMK2_HUMAN	P53671	331	603	273	21	4TPTA	DFGout	BBAminus	TKL	TKL	NA
TKL	LRRK1	HGNC:18608	LRRK1_HUMAN	Q38SD2	1238	1522	285	27	NA	NA	NA	TKL	TKL	KIAA1790
TKL	LRRK2	HGNC:18618	LRRK2_HUMAN	Q5S007	1875	2134	260	12	NA	NA	NA	TKL	TKL	PARK8
TKL	MAP3K10	HGNC:6849	M3K10_HUMAN	Q02779	98	359	262	11	NA	NA	NA	STE	TKL	MLK2,MST
TKL	MAP3K11	HGNC:6850	M3K11_HUMAN	Q16584	117	378	262	11	NA	NA	NA	STE	TKL	MLK3,PTK1,SPRK
TKL	MAP3K12	HGNC:6851	M3K12_HUMAN	Q12852	125	366	242	11	5CENA	DFGin	BLBminus	STE	TKL	ZPK
TKL	MAP3K13	HGNC:6852	M3K13_HUMAN	O43283	168	409	242	11	NA	NA	NA	STE	TKL	LZK
TKL	MAP3K20	HGNC:17797	M3K20_HUMAN	Q9NYL2	16	262	247	11	5X5OA	DFGin	BLAplus	STE	TKL	MLTK,ZAK
TKL	MAP3K21	HGNC:29798	M3K21_HUMAN	Q5TCX8	124	400	277	15	4UYAA	DFGin	BLBplus	STE	TKL	KIAA1804,MLK4
TKL	MAP3K7	HGNC:6859	M3K7_HUMAN	O43318	36	286	251	10	5JGDA	DFGin	BLAminus	STE	TKL	TAK1
TKL	MAP3K9	HGNC:6861	M3K9_HUMAN	P80192	144	405	262	11	4UY9B	DFGin	BLBplus	STE	TKL	MLK1,PRKE1
TKL	RAF1	HGNC:9829	RAF1_HUMAN	P04049	349	608	260	14	3OMVB	DFGin	BLAminus	TKL	TKL	RAF
TKL	RIPK1	HGNC:10019	RIPK1_HUMAN	Q13546	17	287	271	14	4ITIA	DFGout	BBAminus	TKL	TKL	RIP,RIP1
TKL	RIPK2	HGNC:10020	RIPK2_HUMAN	O43353	18	292	275	17	5NG0B	DFGin	BLAminus	TKL	TKL	CARDIAK,RICK,RIP2
TKL	RIPK3	HGNC:10021	RIPK3_HUMAN	Q9Y572	21	285	265	19	NA	NA	NA	TKL	TKL	RIP3
TKL	RIPK4	HGNC:496	RIPK4_HUMAN	P57078	22	285	264	16	NA	NA	NA	TKL	TKL	ANKRD3,DIK
TKL	TESK1	HGNC:11731	TESK1_HUMAN	Q15569	54	313	260	12	NA	NA	NA	TKL	TKL	NA
TKL	TESK2	HGNC:11732	TESK2_HUMAN	Q96S53	56	311	256	12	NA	NA	NA	TKL	TKL	NA
TKL	TGFBR1	HGNC:11772	TGFR1_HUMAN	P36897	205	494	290	16	6B8YA	DFGin	BLAminus	TKL	TKL	ALK5,SKR4
TKL	TGFBR2	HGNC:11773	TGFR2_HUMAN	P37173	244	540	297	16	5QINA	DFGin	BLAminus	TKL	TKL	NA
TKL	TNNI3K	HGNC:19661	TNI3K_HUMAN	Q59H18	463	721	259	11	6B5JC	DFGin	BLAminus	TKL	TKL	CARK
TYR	AATK	HGNC:21	LMTK1_HUMAN	Q6ZMQ8	125	397	273	15	NA	NA	NA	TYR	TYR	AATYK,KIAA0641,LMR1,LMTK1
TYR	ABL1	HGNC:76	ABL1_HUMAN	P00519	242	495	254	10	4TWPB	DFGin	BLAminus	TYR	TYR	ABL,JTK7
TYR	ABL2	HGNC:77	ABL2_HUMAN	P42684	288	541	254	10	2XYNC	DFGin	BLAminus	TYR	TYR	ABLL,ARG
TYR	ALK	HGNC:427	ALK_HUMAN	Q9UM73	1116	1385	270	10	3LCTA	DFGin	ABAminus	TYR	TYR	NA
TYR	AXL	HGNC:905	UFO_HUMAN	P30530	536	805	270	10	5U6BD	DFGin	BLAminus	TYR	TYR	UFO
TYR	BLK	HGNC:1057	BLK_HUMAN	P51451	241	492	252	11	NA	NA	NA	TYR	TYR	NA
TYR	BMX	HGNC:1079	BMX_HUMAN	P51813	417	668	252	10	3SXSA	DFGinter	BABtrans	TYR	TYR	NA
TYR	BTK	HGNC:1133	BTK_HUMAN	Q06187	402	653	252	10	1K2PA	DFGin	BLAplus	TYR	TYR	AGMX1,ATK,BPK
TYR	CSF1R	HGNC:2433	CSF1R_HUMAN	P07333	582	912	331	70	3LCDA	DFGin	BLAminus	TYR	TYR	FMS
TYR	CSK	HGNC:2444	CSK_HUMAN	P41240	195	442	248	10	3D7UC	DFGin	BLAminus	TYR	TYR	NA
TYR	DDR1	HGNC:2730	DDR1_HUMAN	Q08345	610	907	298	20	6FIOA	DFGout	BBAminus	TYR	TYR	CAK,EDDR1,NEP,NTRK4,PTK3A,RTK6,TRKE
TYR	DDR2	HGNC:2731	DDR2_HUMAN	Q16832	563	851	289	18	6FERF	DFGout	BBAminus	TYR	TYR	NTRKR3,TKT,TYRO10
TYR	EGFR	HGNC:3236	EGFR_HUMAN	P00533	712	970	259	10	5XGNA	DFGin	BLAminus	TYR	TYR	ERBB,ERBB1,HER1
TYR	EPHA10	HGNC:19987	EPHAA_HUMAN	Q5JZY3	645	902	258	10	NA	NA	NA	TYR	TYR	NA
TYR	EPHA1	HGNC:3385	EPHA1_HUMAN	P21709	624	882	259	10	NA	NA	NA	TYR	TYR	EPH,EPHT,EPHT1
TYR	EPHA2	HGNC:3386	EPHA2_HUMAN	P29317	613	873	261	10	4P2KA	DFGin	BLAminus	TYR	TYR	ECK
TYR	EPHA3	HGNC:3387	EPHA3_HUMAN	P29320	621	880	260	10	3FXXA	DFGin	BLAminus	TYR	TYR	ETK,ETK1,HEK,TYRO4
TYR	EPHA4	HGNC:3388	EPHA4_HUMAN	P54764	621	880	260	10	NA	NA	NA	TYR	TYR	HEK8,SEK,TYRO1
TYR	EPHA5	HGNC:3389	EPHA5_HUMAN	P54756	675	934	260	10	2R2PA	DFGin	BLAminus	TYR	TYR	BSK,EHK1,HEK7,TYRO4
TYR	EPHA6	HGNC:19296	EPHA6_HUMAN	Q9UF33	631	932	302	42	NA	NA	NA	TYR	TYR	EHK2,HEK12
TYR	EPHA7	HGNC:3390	EPHA7_HUMAN	Q15375	633	892	260	10	2REIA	DFGin	BLAminus	TYR	TYR	EHK3,HEK11
TYR	EPHA8	HGNC:3391	EPHA8_HUMAN	P29322	635	894	260	10	3KULB	DFGin	BLAminus	TYR	TYR	EEK,HEK3,KIAA1459
TYR	EPHB1	HGNC:3392	EPHB1_HUMAN	P54762	619	880	262	10	5MJBB	DFGin	BLAminus	TYR	TYR	ELK,EPHT2,HEK6,NET
TYR	EPHB2	HGNC:3393	EPHB2_HUMAN	P29323	621	882	262	10	3ZFMA	DFGin	NA	TYR	TYR	DRT,EPHT3,EPTH3,ERK,HEK5,TYRO5
TYR	EPHB3	HGNC:3394	EPHB3_HUMAN	P54753	633	894	262	10	5L6PA	DFGin	NA	TYR	TYR	ETK2,HEK2,TYRO6
TYR	EPHB4	HGNC:3395	EPHB4_HUMAN	P54760	615	876	262	10	3ZEWA	DFGin	BLAminus	TYR	TYR	HTK,MYK1,TYRO11
TYR	EPHB6	HGNC:3396	EPHB6_HUMAN	O15197	670	917	248	10	NA	NA	NA	TYR	TYR	NA
TYR	ERBB2	HGNC:3430	ERBB2_HUMAN	P04626	720	978	259	10	3PP0B	DFGin	NA	TYR	TYR	HER2,MLN19,NEU,NGL
TYR	ERBB3	HGNC:3431	ERBB3_HUMAN	P21860	709	967	259	10	3KEXA	DFGin	BLBplus	TYR	TYR	HER3
TYR	ERBB4	HGNC:3432	ERBB4_HUMAN	Q15303	718	976	259	10	3BCEC	DFGin	BLAminus	TYR	TYR	HER4
TYR	FER	HGNC:3655	FER_HUMAN	P16591	563	816	254	10	NA	NA	NA	TYR	TYR	TYK3
TYR	FES	HGNC:3657	FES_HUMAN	P07332	561	816	256	10	3CBLA	DFGin	BLAminus	TYR	TYR	FPS
TYR	FGFR1	HGNC:3688	FGFR1_HUMAN	P11362	478	756	279	17	3KXXB	DFGin	BLAminus	TYR	TYR	BFGFR,CEK,FGFBR,FLG,FLT2,HBGFR
TYR	FGFR2	HGNC:3689	FGFR2_HUMAN	P21802	481	759	279	17	5UI0B	DFGin	BLAminus	TYR	TYR	BEK,KGFR,KSAM
TYR	FGFR3	HGNC:3690	FGFR3_HUMAN	P22607	472	750	279	17	4K33A	DFGin	BLAminus	TYR	TYR	JTK4
TYR	FGFR4	HGNC:3691	FGFR4_HUMAN	P22455	467	745	279	17	6JPJA	DFGin	BLAplus	TYR	TYR	JTK2,TKF
TYR	FGR	HGNC:3697	FGR_HUMAN	P09769	263	514	252	10	NA	NA	NA	TYR	TYR	SRC2
TYR	FLT1	HGNC:3763	VGFR1_HUMAN	P17948	827	1156	330	68	3HNGA	DFGout	BBAminus	TYR	TYR	FLT,FRT,VEGFR1
TYR	FLT3	HGNC:3765	FLT3_HUMAN	P36888	610	945	336	75	4XUFB	DFGout	BBAminus	TYR	TYR	CD135,FLK2,STK1
TYR	FLT4	HGNC:3767	VGFR3_HUMAN	P35916	845	1171	327	65	NA	NA	NA	TYR	TYR	VEGFR3
TYR	FRK	HGNC:3955	FRK_HUMAN	P42685	234	489	256	10	NA	NA	NA	TYR	TYR	PTK5,RAK
TYR	FYN	HGNC:4037	FYN_HUMAN	P06241	271	522	252	10	2DQ7X	DFGin	BLAminus	TYR	TYR	NA
TYR	HCK	HGNC:4840	HCK_HUMAN	P08631	262	513	252	10	2HK5A	DFGin	BLAminus	TYR	TYR	NA
TYR	IGF1R	HGNC:5465	IGF1R_HUMAN	P08069	999	1268	270	11	3QQUC	DFGin	BLAminus	TYR	TYR	NA
TYR	INSR	HGNC:6091	INSR_HUMAN	P06213	1023	1292	270	11	4XLVA	DFGin	BLAminus	TYR	TYR	NA
TYR	INSRR	HGNC:6093	INSRR_HUMAN	P14616	979	1248	270	11	NA	NA	NA	TYR	TYR	IRR
TYR	ITK	HGNC:6171	ITK_HUMAN	Q08881	363	614	252	10	3QGYB	DFGin	BLAminus	TYR	TYR	EMT,LYK
TYR	JAK1_1	HGNC:6190	JAK1_HUMAN	P23458	583	847	265	12	4L00B	DFGin	NA	TYR	TYR	JAK1A,JAK1B
TYR	JAK1_2	HGNC:6190	JAK1_HUMAN	P23458	875	1151	277	21	6C7YA	DFGin	BLAminus	TYR	TYR	JAK1A,JAK1B
TYR	JAK2_1	HGNC:6192	JAK2_HUMAN	O60674	545	807	263	9	6M9HA	DFGin	NA	TYR	TYR	NA
TYR	JAK2_2	HGNC:6192	JAK2_HUMAN	O60674	849	1125	277	22	5TQ8A	DFGin	BLAminus	TYR	TYR	NA
TYR	JAK3_1	HGNC:6193	JAK3_HUMAN	P52333	521	779	259	8	NA	NA	NA	TYR	TYR	NA
TYR	JAK3_2	HGNC:6193	JAK3_HUMAN	P52333	822	1097	276	21	6GL9B	DFGin	BLAminus	TYR	TYR	NA
TYR	KDR	HGNC:6307	VGFR2_HUMAN	P35968	834	1162	329	67	3CJGA	DFGin	BLAminus	TYR	TYR	FLK1,VEGFR2
TYR	KIT	HGNC:6342	KIT_HUMAN	P10721	589	926	338	77	1PKGA	DFGin	BLAminus	TYR	TYR	SCFR
TYR	LCK	HGNC:6524	LCK_HUMAN	P06239	245	496	252	10	3LCKA	DFGin	BLAminus	TYR	TYR	NA
TYR	LMTK2	HGNC:17880	LMTK2_HUMAN	Q8IWU2	137	409	273	15	NA	NA	NA	TYR	TYR	AATYK2,BREK,KIAA1079,KPI2,LMR2
TYR	LMTK3	HGNC:19295	LMTK3_HUMAN	Q96Q04	133	410	278	15	NA	NA	NA	TYR	TYR	KIAA1883,TYKLM3
TYR	LTK	HGNC:6721	LTK_HUMAN	P29376	510	779	270	10	NA	NA	NA	TYR	TYR	TYK1
TYR	LYN	HGNC:6735	LYN_HUMAN	P07948	247	499	253	10	3A4OX	DFGin	NA	TYR	TYR	JTK8
TYR	MATK	HGNC:6906	MATK_HUMAN	P42679	235	480	246	10	NA	NA	NA	TYR	TYR	CTK,HYL
TYR	MERTK	HGNC:7027	MERTK_HUMAN	Q12866	587	856	270	10	3BRBA	DFGin	BLBplus	TYR	TYR	MER
TYR	MET	HGNC:7029	MET_HUMAN	P08581	1076	1339	264	10	4IWDA	DFGin	ABAminus	TYR	TYR	NA
TYR	MST1R	HGNC:7381	RON_HUMAN	Q04912	1080	1343	264	10	3PLSA	DFGin	BLBplus	TYR	TYR	PTK8,RON
TYR	MUSK	HGNC:7525	MUSK_HUMAN	O15146	575	858	284	25	NA	NA	NA	TYR	TYR	NA
TYR	NTRK1	HGNC:8031	NTRK1_HUMAN	P04629	510	783	274	16	5KVTA	DFGin	ABAminus	TYR	TYR	MTC,TRK,TRKA
TYR	NTRK2	HGNC:8032	NTRK2_HUMAN	Q16620	538	809	272	14	4AT4A	DFGout	BBAminus	TYR	TYR	TRKB
TYR	NTRK3	HGNC:8033	NTRK3_HUMAN	Q16288	538	826	289	17	3V5QB	DFGout	BBAminus	TYR	TYR	TRKC
TYR	PDGFRA	HGNC:8803	PGFRA_HUMAN	P16234	593	952	360	99	5GRNA	DFGout	BBAminus	TYR	TYR	PDGFR2,RHEPDGFRA
TYR	PDGFRB	HGNC:8804	PGFRB_HUMAN	P09619	600	960	361	100	NA	NA	NA	TYR	TYR	PDGFR,PDGFR1
TYR	PTK2B	HGNC:9612	FAK2_HUMAN	Q14289	425	681	257	10	4H1MA	DFGout	BBAminus	TYR	TYR	FAK2,PYK2,RAFTK
TYR	PTK2	HGNC:9611	FAK1_HUMAN	Q05397	422	678	257	10	2ETMA	DFGin	BLAminus	TYR	TYR	FAK,FAK1
TYR	PTK6	HGNC:9617	PTK6_HUMAN	Q13882	191	443	253	10	6CZ4A	DFGout	BBAminus	TYR	TYR	BRK
TYR	PTK7	HGNC:9618	PTK7_HUMAN	Q13308	796	1063	268	11	NA	NA	NA	TYR	TYR	CCK4
TYR	RET	HGNC:9967	RET_HUMAN	P07949	724	1007	284	25	6FEKA	DFGin	BLAminus	TYR	TYR	CDHF12,CDHR16,PTC,RET51
TYR	ROR1	HGNC:10256	ROR1_HUMAN	Q01973	473	748	276	18	NA	NA	NA	TYR	TYR	NTRKR1
TYR	ROR2	HGNC:10257	ROR2_HUMAN	Q01974	473	748	276	17	4GT4A	DFGinter	NA	TYR	TYR	NTRKR2
TYR	ROS1	HGNC:10261	ROS1_HUMAN	P08922	1945	2217	273	10	4UXLA	DFGin	ABAminus	TYR	TYR	MCF3,ROS
TYR	RYK	HGNC:10481	RYK_HUMAN	P34925	330	598	269	10	NA	NA	NA	TYR	TYR	JTK5A
TYR	SRC	HGNC:11283	SRC_HUMAN	P12931	270	521	252	10	1YI6B	DFGin	BLAminus	TYR	TYR	SRC1
TYR	SRMS	HGNC:11298	SRMS_HUMAN	Q9H3Y6	230	482	253	10	NA	NA	NA	TYR	TYR	C20orf148
TYR	STYK1	HGNC:18889	STYK1_HUMAN	Q6J9G0	113	382	270	12	NA	NA	NA	TYR	TYR	NOK
TYR	SYK	HGNC:11491	KSYK_HUMAN	P43405	370	628	259	10	5CXHA	DFGin	BLAminus	TYR	TYR	NA
TYR	TEC	HGNC:11719	TEC_HUMAN	P42680	370	621	252	10	NA	NA	NA	TYR	TYR	PSCTK4
TYR	TEK	HGNC:11724	TIE2_HUMAN	Q02763	824	1094	271	17	2OSCA	DFGout	BBAminus	TYR	TYR	TIE2,VMCM,VMCM1
TYR	TIE1	HGNC:11809	TIE1_HUMAN	P35590	839	1109	271	17	NA	NA	NA	TYR	TYR	TIE
TYR	TNK1	HGNC:11940	TNK1_HUMAN	Q13470	116	379	264	10	NA	NA	NA	TYR	TYR	NA
TYR	TNK2	HGNC:19297	ACK1_HUMAN	Q07912	126	387	262	11	3EQPB	DFGin	BLAminus	TYR	TYR	ACK1
TYR	TXK	HGNC:12434	TXK_HUMAN	P42681	271	522	252	10	NA	NA	NA	TYR	TYR	PTK4,RLK
TYR	TYK2_1	HGNC:12440	TYK2_HUMAN	P29597	589	868	280	26	3ZONA	DFGin	NA	TYR	TYR	NA
TYR	TYK2_2	HGNC:12440	TYK2_HUMAN	P29597	897	1171	275	21	4GVJA	DFGin	BLAminus	TYR	TYR	NA
TYR	TYRO3	HGNC:12446	TYRO3_HUMAN	Q06418	518	788	271	10	NA	NA	NA	TYR	TYR	BYK,DTK,RSE,SKY,TIF
TYR	YES1	HGNC:12841	YES_HUMAN	P07947	277	528	252	10	NA	NA	NA	TYR	TYR	YES
TYR	ZAP70	HGNC:12858	ZAP70_HUMAN	P43403	337	595	259	10	1U59A	DFGin	BLAminus	TYR	TYR	SRK
